# Cyclic uremia without kidney injury drives cardiovascular disease with rapid onset of immunosenescence and heart failure

**DOI:** 10.64898/2026.09.29.755324

**Authors:** Gideon JL Schaefer, Patrick Droste, Carla Schikarski, Xinhui Li, Marius Kohl, Niklas Lutterbach, Henriette de Loor, Lars Koch, Sylvia Menzel, Ling Zhang, Qingqing Long, Kristian Vogt, Anne-Sophie Andries, Anne Babler, David Schumacher, KM Schneider, Andreas Hoeft, Peter Boor, Bjorn Meijers, Rebekka K Schneider, Carolin V. Schneider, Axel Honné, Rafael Kramann, Konrad Hoeft

## Abstract

End-stage kidney disease (ESKD) is a major driver of cardiovascular disease (CVD) and requires dialysis treatment leading to a unique metabolic phenotype with cyclic transitions between accumulation and clearance of uremic toxins ^1–3^. Although ESKD patients display the highest cardiovascular mortality among CKD patients, the effect of cyclic uremia on cardiovascular disease remains subject to discussion ^4–6^. Existing mouse models rely on induction of kidney injury and do not resolve the interconnected pathophysiological effects of metabolic, hypertensive and endocrine renal failure ^7–9^. They are therefore unable to distinguish uremia-driven effects from well-established drivers of cardiovascular disease such as hypertension. Here, we established a simple, reproducible, and sex-inclusive mouse model of uremia in absence of kidney injury or hypertension leveraging a bistable vesico-peritoneal shunt (VPS). Strikingly, we identify cyclic uremia as an independent driver of ESKD-induced CVD, that induces heart failure with preserved ejection fraction (HFpEF), vascular inflammation and immunosenescence. As such, the VPS represents the first preclinical model that enables investigation of cyclic uremia as a driver of cardiovascular disease.
