## Supplemental Tables for "Cyclic uremia without kidney injury drives cardiovascular disease with rapid onset of immunosenescence and heart failure": Table1_UPLC.xlsx

### Sheet: LOD-LOQ
		µM
		range	LOQ	LOD
	IndGluc
	PCGluc	72-0.0009	0.035	0.01
	PhenylGlucuronide	13-0.007	0.026	0.01
	CMPF	126-0.04	0.986	0.015
	IndS	360-0.04	0.04	0.003
	PCS	597-0.07	0.07	0.003
	Hippuurzuur	1250-0.15	0.6	0.05
	Phenylsulfaat	(352) 176-0.043	0.17	0.05
	Kynurenine	20-0.003	0.005	0.01
	Trp	184-0.023	0.18	0.07
	Kynurenic Acid	12-0.002	0.012	0.006
	Tyrosine	186 -0.023	1.45	0.05
	Indole-3-acetic acid	68-0.008	0.06	0.02
	Phenylalanine	325-0.04	0.16	0.05
	TMAO	946-0.12	1.9	0.05
	Phenylacetyl L-Glutamine	570-0.07	0.07	0.06

### Sheet: acute_induction
					LC-MSMS [µM]															ratio
	Mouse-ID	experiment	timepoint	intervention	p-CresylGlucuronide	PhenylGlucuronide	CMPF	IndoxylSulphate	p-CresylSulphate	Hippuric Acid	PhenylSulphate	Kynurenine	Tryptophan	Kynurenic Acid	Tyrosine	Indole-3AceticAcid	PhenylAlanine	TMAO	PhenylAcetylGLutamine	Kynurenine/Tryptophan	Tyrosin/Phenylalanin
	1	acute induction	48h	VPS	15.4	29.3612	<LOD	223.888	31.705	13.8112	263.642	0.9675	41.6	2.8675	56.475	0.17	108.549	79.2925	0.32375	0.0232572	0.520273
	2	acute induction	48h	VPS	11.7762	14.43	<LOD	82.2963	29.6238	16.8388	154.599	0.85125	34.0012	1.72	39.235	0.11	101.53	27.77	0.205	0.0250358	0.386438
	3	acute induction	48h	VPS	44.0437	43.3612	<LOD	217.566	87.9412	35.1575	280.075	1.0625	29.3125	4.3625	49.7175	<LOD	103.516	40.9825	0.495	0.0362473	0.480287
	4	acute induction	48h	VPS	3.1175	6.9725	<LOD	73.5025	8.49625	8.48875	109.486	1.2625	78.4325	1.23375	66.225	0.15625	117.054	33.8287	0.065	0.0160966	0.565766
	5	acute induction	48h	VPS	6.985	13.7037	<LOD	119.877	17.02	18.5375	174.249	1.01125	47.045	3.1925	75.0425	0.12	137.3	51.1637	0.125	0.0214954	0.546559
	6	acute induction	48h	Sham	0.0175	0.30125	<LOD	3.7025	<LOQ	0.55	4.16625	0.9475	119.886	0.12875	109.24	0.3775	100.374	5.53625	<LOD	0.00790333	1.08833
	7	acute induction	48h	Sham	0.0625	0.37125	<LOD	4.955	0.0725	0.1925	5.35	1.5025	119.788	0.2025	118.908	0.19125	96.6075	6.99125	<LOD	0.012543	1.23083
	8	acute induction	48h	Sham	0.015	0.1025	<LOD	2.03125	0.00625	0.125	2.165	1.165	118.195	0.11125	107.915	0.14125	95.3	4.57375	<LOD	0.00985659	1.13237
					<LOQ (limit of quantification)
					<LOD (limit of detection)
					> highest calibration point (samples remeasurement with dilution)
					Unit: µM

### Sheet: acute_clearance
							LC-MSMS [µM]															ratio
	Sample-ID	Mouse-ID	experiment	experimental_endpoint	timepoint blood withdrawal	intervention	p-CresylGlucuronide	PhenylGlucuronide	CMPF	IndoxylSulphate	p-CresylSulphate	Hippuric Acid	PhenylSulphate	Kynurenine	Tryptophan	Kynurenic Acid	Tyrosine	Indole-3AceticAcid	PhenylAlanine	TMAO	PhenylAcetylGLutamine	Kynurenine/Tryptophan	Tyrosin/Phenylalanin
	1	1	acute clearance_short	24	24h	Sham	0.01625	0.295	<LOD	2.4275	<LOQ	0.1525	4.05	0.93375	102.225	0.12625	100.135	0.17375	103.331	3.72625	<LOD	0.00913426	0.969068
	2	1	acute clearance_short	24	0h	Sham	0.01125	0.1425	<LOD	1.12	<LOQ	<LOD	1.6825	0.9375	119.985	0.0675	91.9337	0.215	108.835	4.43	<LOD	0.00781348	0.844708
	3	2	acute clearance_short	24	24h	Sham	0.0175	0.07875	<LOD	1.46375	0.00125	0.32875	0.9725	0.69375	124.898	0.11375	145.67	0.2475	170.356	3.7	<LOD	0.00555455	0.85509
	4	2	acute clearance_short	24	0h	Sham	0.0125	0.025	<LOD	0.695	<LOQ	<LOD	0.3725	0.62375	117.139	0.05875	99.5713	0.20375	106.996	4.04125	<LOD	0.00532488	0.930605
	5	3	acute clearance_short	24	24h	Sham	0.025	0.0325	<LOD	4.80875	0.015	0.3625	0.51125	0.84375	115.684	0.10625	114.079	0.21875	130.999	5.13375	<LOD	0.00729359	0.870838
	6	3	acute clearance_short	24	0h	Sham	0.01	0.0475	<LOD	1.98	<LOQ	<LOD	0.97375	0.55125	91.1475	0.055	76.5438	0.14875	70.2762	3.07375	<LOD	0.00604789	1.08918
	7	4	acute clearance_short	24	24h	VPS	0.10375	0.12625	<LOD	1.5625	0.1975	0.6225	2.4825	0.73875	108.748	0.1275	63.5787	0.1425	91.11	4.24125	<LOQ	0.00679326	0.697824
	8	4	acute clearance_short	24	0h	VPS	7.20857	14.3671	<LOD	116.066	17.1557	15.71	169.819	1.13143	46.6957	1.98286	51.8743	0.111429	103.151	48.8171	0.144286	0.0242298	0.502894
	9	5	acute clearance_short	24	24h	VPS	0.03125	0.13	<LOD	2.07375	0.02	0.5575	2.2025	0.81875	125.146	0.17625	86.9538	0.16375	101.685	4.61625	<LOQ	0.00654235	0.855129
	10	5	acute clearance_short	24	0h	VPS	7.71	9.20833	<LOD	118.287	24.68	12.725	126.123	0.915	52.7433	1.445	50.6433	0.105	96.775	58.435	0.0716667	0.0173482	0.52331
	11	6	acute clearance_short	24	24h	VPS	0.1	0.0675	<LOD	1.93	0.37	0.29875	1.325	0.99875	107.291	0.125	55.6112	0.11125	90.1938	4.27	<LOD	0.00930877	0.616575
	12	6	acute clearance_short	24	0h	VPS	0.28875	0.22	<LOD	3.5375	0.56625	1.30125	4.26875	0.66625	78.4875	0.1025	42.1387	0.08625	81.235	4.95625	<LOQ	0.00848861	0.518727
	13	7	acute clearance_long	48	48h	Sham	0.01375	0.1175	<LOD	4.43375	<LOQ	0.17375	1.5975	0.85	97.625	0.11375	107.565	0.18625	89.705	5.385	<LOD	0.00870679	1.1991
	14	7	acute clearance_long	48	0h	Sham	0.01375	0.16	<LOD	0.835	0.015	0.2575	2.2025	0.735	97.3125	0.09875	73.9175	0.15875	72.0862	5.24875	<LOQ	0.00755299	1.0254
	15	8	acute clearance_long	48	48h	Sham	0.005	0.0925	<LOD	0.94	<LOQ	<LOD	2.1875	0.7725	89.8162	0.08	72.825	0.09125	77.2025	3.485	<LOD	0.00860089	0.943298
	16	8	acute clearance_long	48	0h	Sham	0.00875	0.245	<LOD	1.9625	0.0025	<LOD	4.58625	0.66625	97.5675	0.08	88.3137	0.31875	90.5612	4.19375	<LOD	0.00682861	0.975183
	17	9	acute clearance_long	48	48h	Sham	0.03125	0.18375	<LOD	2.875	0.0225	<LOD	2.98	0.81375	102.153	0.1525	97.5538	0.1525	100.701	3.65875	<LOQ	0.00796603	0.968744
	18	9	acute clearance_long	48	0h	Sham	0.01375	0.19625	<LOD	2.05875	<LOQ	<LOD	3.6525	0.655	97.6175	0.0725	76.9787	0.155	85.3425	4.31125	<LOD	0.00670986	0.901998
	19	10	acute clearance_long	48	48h	VPS	0.01625	0.07375	<LOD	1.87625	<LOQ	2.1975	1.31375	0.65	108.672	0.135	78.4387	0.11	94.19	6.71625	<LOD	0.00598127	0.832772
	20	10	acute clearance_long	48	0h	VPS	0.333333	1.08667	<LOD	11.8133	1.05667	4.48333	21.5583	1.15667	96.84	0.288333	56.2183	0.228333	113.983	12.8133	<LOQ	0.0119441	0.493215
	21	11	acute clearance_long	48	48h	VPS	0.02	0.0675	<LOD	3.04	<LOQ	1.1675	1.24	0.9075	126.751	0.13375	89.9512	0.18125	108.632	7.47875	<LOD	0.00715969	0.828033
	22	11	acute clearance_long	48	0h	VPS	0.3575	3.02125	<LOD	59.9038	1.05	11.1013	46.345	1.1925	80.9437	0.80375	59.005	0.18375	97.2638	61.8762	0.0025	0.0147325	0.606649
	23	12	acute clearance_long	48	48h	VPS	0.0225	0.0675	<LOD	3.49625	0.03125	0.39625	1.9	1.03375	124.67	0.2175	77.3238	0.15375	101.68	2.86125	<LOQ	0.00829189	0.760462
	24	12	acute clearance_long	48	0h	VPS	9.23667	5.56667	<LOD	63.4667	42.4767	10.2467	96.6233	1.03333	41.2633	1.67667	44.4267	0.116667	103.763	42.6867	0.0333333	0.0250424	0.428154
							<LOQ (limit of quantification)
							<LOD (limit of detection)
							> highest calibration point (samples remeasurement with dilution)
							Unit: µM
